# Target site and guide RNA multiplexing architecture shape homing gene drive efficiency in *Drosophila suzukii*

**DOI:** 10.64898/2026.07.03.736304

**Authors:** Amarish K. Yadav, Weizhe Chen, Jackson Champer, Maxwell J. Scott

## Abstract

*Drosophila suzukii* (Matsumura, 1931, Diptera: Drosophilidae) is a globally invasive pest of soft-skinned fruits that is currently controlled largely through the use of broad-spectrum insecticides. Increasing resistance to insecticides and regulatory pressures have motivated the development of genetic control strategies. We previously developed a CRISPR/Cas9-based homing gene drive targeting the coding sequence of the female-specific exon of the sex-determination gene *doublesex*, achieving highly efficient inheritance (94–99%) in both male and female germlines. A major limitation of homing gene drives is the formation of resistant alleles that evade cleavage yet retain gene function. Multiplexing guide RNAs (gRNAs) could reduce the formation of such functional resistance alleles. Here, we generated and tested homing constructs expressing one, two, or three gRNAs targeting different regions of the female-specific exon of *doublesex*, including the intron-exon splice junction. A single gRNA targeting the splice junction supported high inheritance in males but showed reduced efficiency in females. Combining this gRNA with a coding sequence-targeting guide further reduced drive efficiency, particularly in the female germline. Constructs expressing two gRNAs performed similarly whether guides were linked by transfer RNA (tRNA) sequences or expressed from independent promoters. Constructs expressing three gRNAs using tRNA processing showed consistently low drive inheritance in both sexes and low frequencies of target-site modification among non-drive progeny, consistent with reduced cleavage activity. Inheritance was significantly higher in male than female germlines for several constructs, indicating that germline context strongly influences drive performance. Our findings show that the strategy used for multi-gRNA expression, target site choice and sex-specific germline environments can influence gene drive efficiency, emphasizing the need to optimize construct design in the target species.

**Author Summary:** Spotted wing drosophila (*Drosophila suzukii*) is an invasive pest that damages soft skinned fruits such as berries and cherries. Control currently relies heavily on insecticides, but resistance and regulatory concerns are increasing the need for alternative approaches. We are developing genetic strategies for suppression of pest populations. We previously developed a gene editing system targeting a female-essential gene that showed very high biased inheritance (gene drive). However, a key challenge is that the system can sometimes create resistant individuals that are unaffected. One possible solution is to use using multiple gRNAs—molecules that direct gene editing to specific DNA sequences—to reduce the formation of these resistant individuals. In this study we found that using more than one gRNA reduced the efficiency of inheritance, especially in females. However, activity could be influenced by exactly where the DNA is targeted and how the guide RNAs are expressed. These results show that gene drive performance depends strongly on biological context and design choices, and that strategies must be carefully optimized in the target species.
