## Supplementary material for "Target site and guide RNA multiplexing architecture shape homing gene drive efficiency in *Drosophila suzukii*": S1 data

### Sheet: Microinjections
Table: Microinjections of homing constrcuts into D.suzukii precellular embryos and strains establishment
S.N.	Plasmid	Fly Strain ( Embryos)	Injected Embryos	Hatched Larvae (%)	Larvae Transient expression	#G0 adults ( ♂︎/♀︎/Interesex)	#G0 adults fertile (♂︎/♀︎)	#G0 germline transformants	G0 germline transformants_lD	#G1 adults (♂︎/♀︎)	#G1 transformants (♂︎/♀︎)	G1 transformants fertile (♂︎/♀︎)	Dsx homing line established
1	HSDdsxU63:Ds-1	27A1 (X-linked Cas9)	220	87 (39.5)	48	30 (11/7/12)	13 (10/3)	2	J1 (male)	69(32/37)	6(1/5)	4 (1/3)	Dm126t
									J6 (male)	59(30/29)	4 (4/0)	4	J6A1
2	HSDdsxU63:Ds-1	27A1 (X-linked Cas9)	192	147 (76.5)	105	65 (25/10/30	28 (19/9)	0	_	_	_	_	_
									_	_	_	_	_
3	HSDdsxU63:Ds-3 (aka JC-2)	27A1 (X-linked Cas9)	166	126 (76)	94	55(24/15/16)	34(21/13)	0	_	_	_	_	_
									_	_	_	_	_
4	HSDdsxU63:Ds-3	27A1 (X-linked Cas9)	138	72 (52)	37	20(10/2/8)	10(8/2)	2	A5	45(29/16)	22 (14/8)	15 (14/1)	A5J2
									A10	27(10/17)	4 (1/3)	3 (1/2)	Dm126t-term
5	pUC19-DsxHA-DsU6a-gRNA3-U6d-gRNA6-pUbDsRed	27A1 (X-linked Cas9)	174	121 (69.5)	83	55(27/9/19)	25(20/5)	3	D10	52(24/28)	4(2/2)	4(2/2)	Ds36
									D20	78(37/41)	2(1/1)	2(1/1)	D20A2
6									D26	55(26/29)	13(6/7)	12(6/6)	D26A2
	pUC19-DsxHA-DsU6a-gRNA3-U6d-gRNA6-pUbDsRed	27A1 (X-linked Cas9)	155	94 (60.6)	64	22(11/4/7)	14(10/4)	1	A1	81(35/46)	8(3/5)	8(3/5)	A1A1
7
	Dsx-tRNAg3,6 DsRed	27A1 (X-linked Cas9)	167	79 (47)	43	16(8/3/5)	9(6/3)	0	_	_	_	_	_
8
	Dsx-tRNAg3,6 DsRed	27A1 (X-linked Cas9)	182	45 (24.7)	25	19(9/5/5)	10(6/4)	0	_	_	_	_	_
9
	Dsx-tRNAg3,6 DsRed	27A1 (X-linked Cas9)	156	101 (64.7)	64	44(21/15/8)	21(12/9)	3	A5	34(18/16)	4(2/2)	3(2/1)	Ds36t
									A15	29(15/14)	10(5/5)	10(5/5)	A15T1
10									A18	31(16/15)	6(3/3)	6(3/3)	A18T1
	Dsx-tRNAg3,6 DsRed	27A1 (X-linked Cas9)	140	84 (60)	57	29(16/6/7)	18(14/4)	4	B4	23(10/13)	4(2/2)	3(2/1)	B4T1
11									B5	41(19/22)	10(5/5)	10(5/5)	B5T1
									B8	38(16/22)	2(1/1)	2(1/1)	B8T1
12									B15	33(15/18)	1(1/0)	1(1/0)	B15T1
	Dsx-gRNA3,6 Flipped-DsRed	27A1 (X-linked Cas9)	176	107 (60.7)	59	22(16/4/2)	16(13/3)	3	D6	31(14/17)	4(1/3)	2(1/1)	FB1
13									D12	40(18/22)	3(2/1)	2(1/1)	Ds36-rev
									D22 (female)	22(10/12)	4(1/3)	1(1/0)	FK1
	Dsx-gRNA3,6 Flipped-DsRed	27A1 (X-linked Cas9)	168	62 (36.9)	29	35(17/11/7)	23(15/8)	2	A14	30(15/15)	4(3/1)	4(3/1)	FU1
14									A23	29(12/17)	5(1/4)	3(1/2)	FU6
	dsxHADmU6:3-gRNA6DsRed	27A1 (X-linked Cas9)	192	91 (47.3)	32	35(17/13/5)	22(16/6)	2	F5	33(16/17)	6(3/3)	5(3/2)	Dm6
									F10	28(12/16)	3(2/1)	3(2/1)	AY1
15
16
17
