## Supplementary material for "Target site and guide RNA multiplexing architecture shape homing gene drive efficiency in *Drosophila suzukii*": S3 data

### Sheet: GeneralTests
model term	df1	df2	F.ratio	Chisq	p.value	better_df	better_p
full_trt	12	Inf	48.424	581.088	1.15405e-116	25	2.95319e-14
Sex	1	Inf	259.284	259.284	2.45804e-58	25	1.04361e-14			Key
full_trt:Sex	12	Inf	20.687	248.244	3.17895e-46	25	4.88347e-10	strong evidence of interaction between treatment and sex		Construct	Line
										Dm126t-term	A10J1
										Ds36t	A5T1
interaction plot shows how the interaction may be manifesting. Essentially, and interaction means that the differences we observe between levels of one factor differ depending on the level of the other factor. In this case, this initial interaction plot may suggest that the reason the interaction is triggering is because Sex does not seem to haev much of an effect for the 2023 group, A10J1 25A2, …										Dm6	AK1
										Ds36	D10A
										Ds36-rev	FM1
										Dm126t	J1A2

### Sheet: RandomEffect
Groups	Name	Variance	Std. Dev.
full_trt:Batch	(Intercept)	0.001121	0.03347	very low value, indicating low variance among batches. I.e. high consistency from batch to batch.

### Sheet: SexGivenTreatment
contrast	full_trt	estimate	SE	df	lower.CL	upper.CL	p.value	odds ratio	lower 95% odds	upper 95% odds	contrasts here are comparing odds of inheritance for female/odds of inheritance for male for each treatment. If the estimate is negative, or the odds ratio is < 1, and the p-value is low, this indicates evidence that the odds of inheritance for the male group are larger than for the female group.
Female - Male	2023 data (23AI1SA) 27AI1	-0.936261	0.447668	25	-1.85825	-0.0142722	0.046811	0.392091	0.155945	0.985829
Female - Male	A10J1 25A2	-0.0298663	0.11669	25	-0.270194	0.210461	0.800087	0.970575	0.763232	1.23425
Female - Male	A10J1 27AI1	0.0271523	0.123284	25	-0.226756	0.281061	0.827472	1.02752	0.797115	1.32453
Female - Male	A5T1 27AI1	-1.62486	0.16499	25	-1.96466	-1.28505	4.36192e-10	0.19694	0.140204	0.276636
Female - Male	AK1 27AI1	-1.14815	0.218126	25	-1.59739	-0.698912	1.88659e-05	0.317223	0.202424	0.497126
Female - Male	AK1bottle 27AI1	-0.956525	0.0804718	25	-1.12226	-0.79079	8.80422e-12	0.384226	0.325543	0.453486
Female - Male	D10A 25A2	-1.41911	0.170001	25	-1.76924	-1.06899	1.07255e-08	0.241929	0.170463	0.343356
Female - Male	D10A 27AI1	-1.33421	0.152805	25	-1.64892	-1.0195	4.59748e-09	0.263366	0.192258	0.360775
Female - Male	D26A2 27AI1	-0.617147	0.137138	25	-0.899588	-0.334707	0.00013612	0.539481	0.406737	0.715548
Female - Male	FM1 27AI1	-1.10946	0.167422	25	-1.45427	-0.764649	6.06971e-07	0.329737	0.23357	0.465497
Female - Male	FM1bottle 27AI1	-1.31142	0.0796709	25	-1.4755	-1.14733	6.31564e-15	0.269438	0.228664	0.317483
Female - Male	J1A2 25A2	-0.120132	0.115934	25	-0.358903	0.118639	0.310025	0.886803	0.698442	1.12596
Female - Male	J1A2 27AI1	-0.180157	0.131287	25	-0.450547	0.0902339	0.182178	0.835139	0.637279	1.09443

### Sheet: TreatmentGivenSex
contrast	Sex	estimate	SE	df	lower.CL	upper.CL	p.value	odds ratio	lower 95% odds	upper 95% odds
2023 data (23AI1SA) 27AI1 - A10J1 25A2	Female	3.10561	0.284649	25	2.06741	4.14382	3.76337e-09	22.3229	7.90429	63.0433
2023 data (23AI1SA) 27AI1 - A10J1 27AI1	Female	3.00306	0.285293	25	1.96251	4.04362	7.86833e-09	20.1472	7.11713	57.0326
2023 data (23AI1SA) 27AI1 - A5T1 27AI1	Female	3.02163	0.289021	25	1.96747	4.07578	9.04439e-09	20.5246	7.15257	58.8965
2023 data (23AI1SA) 27AI1 - AK1 27AI1	Female	2.29979	0.306839	25	1.18065	3.41893	4.97183e-06	9.97209	3.25648	30.5368
2023 data (23AI1SA) 27AI1 - AK1bottle 27AI1	Female	2.79372	0.279288	25	1.77506	3.81237	2.21067e-08	16.3417	5.90065	45.2577
2023 data (23AI1SA) 27AI1 - D10A 25A2	Female	2.94118	0.292811	25	1.8732	4.00915	2.03376e-08	18.9381	6.50909	55.1002
2023 data (23AI1SA) 27AI1 - D10A 27AI1	Female	2.9342	0.289302	25	1.87902	3.98938	1.67354e-08	18.8065	6.5471	54.0214
2023 data (23AI1SA) 27AI1 - D26A2 27AI1	Female	3.0222	0.287572	25	1.97333	4.07107	8.13081e-09	20.5364	7.19457	58.6195
2023 data (23AI1SA) 27AI1 - FM1 27AI1	Female	2.90653	0.2937	25	1.83531	3.97775	2.74033e-08	18.2933	6.26708	53.3969
2023 data (23AI1SA) 27AI1 - FM1bottle 27AI1	Female	3.20942	0.278479	25	2.19371	4.22512	1.19872e-09	24.7647	8.96847	68.3828
2023 data (23AI1SA) 27AI1 - J1A2 25A2	Female	3.16395	0.285204	25	2.12371	4.20418	2.66313e-09	23.6638	8.36213	66.9656
2023 data (23AI1SA) 27AI1 - J1A2 27AI1	Female	3.24999	0.289468	25	2.19421	4.30578	2.07395e-09	25.7902	8.9729	74.127
A10J1 25A2 - A10J1 27AI1	Female	-0.102549	0.117274	25	-0.530286	0.325188	0.999364	0.902534	0.588437	1.38429
A10J1 25A2 - A5T1 27AI1	Female	-0.0839869	0.126077	25	-0.543829	0.375856	0.99996	0.919443	0.580521	1.45624
A10J1 25A2 - AK1 27AI1	Female	-0.805823	0.16283	25	-1.39972	-0.211927	0.00233825	0.44672	0.246666	0.809024
A10J1 25A2 - AK1bottle 27AI1	Female	-0.311896	0.101815	25	-0.683247	0.0594552	0.164404	0.732058	0.504975	1.06126
A10J1 25A2 - D10A 25A2	Female	-0.164437	0.134542	25	-0.655157	0.326284	0.987324	0.848371	0.51936	1.38581
A10J1 25A2 - D10A 27AI1	Female	-0.171412	0.126722	25	-0.63361	0.290786	0.972311	0.842474	0.530672	1.33748
A10J1 25A2 - D26A2 27AI1	Female	-0.0834158	0.122714	25	-0.530995	0.364163	0.999951	0.919969	0.58802	1.43931
A10J1 25A2 - FM1 27AI1	Female	-0.199081	0.136464	25	-0.696811	0.29865	0.952644	0.819484	0.498171	1.34804
A10J1 25A2 - FM1bottle 27AI1	Female	0.103805	0.0996028	25	-0.259479	0.467089	0.996723	1.10938	0.771454	1.59534
A10J1 25A2 - J1A2 25A2	Female	0.0583327	0.117067	25	-0.36865	0.485316	0.999998	1.06007	0.691667	1.62469
A10J1 25A2 - J1A2 27AI1	Female	0.144381	0.127093	25	-0.319168	0.60793	0.993064	1.15532	0.726753	1.83663
A10J1 27AI1 - A5T1 27AI1	Female	0.0185619	0.127523	25	-0.446555	0.483679	1	1.01874	0.639828	1.62203
A10J1 27AI1 - AK1 27AI1	Female	-0.703274	0.163955	25	-1.30127	-0.105277	0.0115159	0.494962	0.272186	0.900075
A10J1 27AI1 - AK1bottle 27AI1	Female	-0.209347	0.103604	25	-0.587226	0.168532	0.711432	0.811114	0.555867	1.18357
A10J1 27AI1 - D10A 25A2	Female	-0.0618879	0.135901	25	-0.557562	0.433786	0.999999	0.939988	0.572603	1.54309
A10J1 27AI1 - D10A 27AI1	Female	-0.0688632	0.128163	25	-0.536315	0.398589	0.999996	0.933454	0.5849	1.48972
A10J1 27AI1 - D26A2 27AI1	Female	0.019133	0.124198	25	-0.433857	0.472123	1	1.01932	0.648005	1.60339
A10J1 27AI1 - FM1 27AI1	Female	-0.096532	0.137803	25	-0.599143	0.406079	0.999933	0.907981	0.549282	1.50092
A10J1 27AI1 - FM1bottle 27AI1	Female	0.206354	0.101443	25	-0.163643	0.576351	0.703272	1.22919	0.849045	1.77953
A10J1 27AI1 - J1A2 25A2	Female	0.160882	0.118626	25	-0.271785	0.593548	0.971772	1.17455	0.762018	1.8104
A10J1 27AI1 - J1A2 27AI1	Female	0.24693	0.128526	25	-0.221845	0.715705	0.769054	1.28009	0.80104	2.04563
A5T1 27AI1 - AK1 27AI1	Female	-0.721836	0.170358	25	-1.34319	-0.100483	0.013031	0.485859	0.261012	0.9044
A5T1 27AI1 - AK1bottle 27AI1	Female	-0.227909	0.113465	25	-0.641752	0.185934	0.718613	0.796197	0.526369	1.20434
A5T1 27AI1 - D10A 25A2	Female	-0.0804498	0.143561	25	-0.604066	0.443166	0.999994	0.922701	0.546585	1.55763
A5T1 27AI1 - D10A 27AI1	Female	-0.0874251	0.13626	25	-0.584412	0.409562	0.999973	0.916287	0.557434	1.50616
A5T1 27AI1 - D26A2 27AI1	Female	0.000571031	0.132543	25	-0.482856	0.483998	1	1.00057	0.617018	1.62255
A5T1 27AI1 - FM1 27AI1	Female	-0.115094	0.145365	25	-0.645287	0.4151	0.999762	0.891282	0.524512	1.51452
A5T1 27AI1 - FM1bottle 27AI1	Female	0.187792	0.111478	25	-0.218805	0.59439	0.883079	1.20658	0.803478	1.81192
A5T1 27AI1 - J1A2 25A2	Female	0.14232	0.12733	25	-0.322096	0.606735	0.99396	1.15295	0.724629	1.83443
A5T1 27AI1 - J1A2 27AI1	Female	0.228368	0.136607	25	-0.269883	0.726618	0.888114	1.25655	0.763469	2.06808
AK1 27AI1 - AK1bottle 27AI1	Female	0.493927	0.153266	25	-0.0650855	1.05294	0.121079	1.63874	0.936987	2.86606
AK1 27AI1 - D10A 25A2	Female	0.641386	0.176711	25	-0.0031383	1.28591	0.0519718	1.89911	0.996867	3.61796
AK1 27AI1 - D10A 27AI1	Female	0.634411	0.170834	25	0.011323	1.2575	0.0432312	1.88591	1.01139	3.51662
AK1 27AI1 - D26A2 27AI1	Female	0.722407	0.167889	25	0.110062	1.33475	0.0111544	2.05938	1.11635	3.79906
AK1 27AI1 - FM1 27AI1	Female	0.606742	0.178181	25	-0.0431433	1.25663	0.083712	1.83445	0.957774	3.51355
AK1 27AI1 - FM1bottle 27AI1	Female	0.909628	0.151786	25	0.356014	1.46324	0.000179407	2.4834	1.42763	4.31994
AK1 27AI1 - J1A2 25A2	Female	0.864156	0.163799	25	0.266727	1.46158	0.00104682	2.373	1.30568	4.31279
AK1 27AI1 - J1A2 27AI1	Female	0.950204	0.171116	25	0.326088	1.57432	0.000528617	2.58624	1.38554	4.82746
AK1bottle 27AI1 - D10A 25A2	Female	0.147459	0.122796	25	-0.300417	0.595335	0.989006	1.15889	0.740509	1.81364
AK1bottle 27AI1 - D10A 27AI1	Female	0.140484	0.114176	25	-0.275955	0.556923	0.986625	1.15083	0.758847	1.74529
AK1bottle 27AI1 - D26A2 27AI1	Female	0.22848	0.109724	25	-0.171718	0.628678	0.673802	1.25669	0.842217	1.87513
AK1bottle 27AI1 - FM1 27AI1	Female	0.112815	0.124902	25	-0.342745	0.568375	0.99913	1.11942	0.709819	1.7654
AK1bottle 27AI1 - FM1bottle 27AI1	Female	0.415701	0.0829982	25	0.112979	0.718423	0.00201966	1.51543	1.11961	2.0512
AK1bottle 27AI1 - J1A2 25A2	Female	0.370229	0.103354	25	-0.00673572	0.747193	0.0575881	1.44807	0.993287	2.11107
AK1bottle 27AI1 - J1A2 27AI1	Female	0.456277	0.114601	25	0.0382899	0.874264	0.0236395	1.57819	1.03903	2.39711
D10A 25A2 - D10A 27AI1	Female	-0.00697527	0.144126	25	-0.532651	0.5187	1	0.993049	0.587047	1.67984
D10A 25A2 - D26A2 27AI1	Female	0.0810209	0.140622	25	-0.431872	0.593914	0.999992	1.08439	0.649292	1.81106
D10A 25A2 - FM1 27AI1	Female	-0.0346441	0.152763	25	-0.591821	0.522533	1	0.965949	0.553319	1.68629
D10A 25A2 - FM1bottle 27AI1	Female	0.268242	0.120946	25	-0.172888	0.709371	0.588478	1.30766	0.841232	2.03271
D10A 25A2 - J1A2 25A2	Female	0.222769	0.135714	25	-0.272223	0.717762	0.899454	1.24953	0.761685	2.04984
D10A 25A2 - J1A2 27AI1	Female	0.308818	0.144459	25	-0.218072	0.835707	0.639191	1.36181	0.804068	2.30645
D10A 27AI1 - D26A2 27AI1	Female	0.0879961	0.133159	25	-0.397677	0.573669	0.999964	1.09198	0.671879	1.77477
D10A 27AI1 - FM1 27AI1	Female	-0.0276689	0.145924	25	-0.559901	0.504563	1	0.97271	0.571266	1.65626
D10A 27AI1 - FM1bottle 27AI1	Female	0.275217	0.11219	25	-0.133978	0.684412	0.442527	1.31682	0.874609	1.98261
D10A 27AI1 - J1A2 25A2	Female	0.229745	0.127967	25	-0.236992	0.696482	0.83447	1.25828	0.788998	2.00668
D10A 27AI1 - J1A2 27AI1	Female	0.315793	0.137205	25	-0.184638	0.816224	0.535471	1.37135	0.831405	2.26194
D26A2 27AI1 - FM1 27AI1	Female	-0.115665	0.142461	25	-0.635266	0.403936	0.999694	0.890774	0.529794	1.49771
D26A2 27AI1 - FM1bottle 27AI1	Female	0.187221	0.107684	25	-0.205536	0.579978	0.8605	1.20589	0.814211	1.786
D26A2 27AI1 - J1A2 25A2	Female	0.141749	0.124006	25	-0.310543	0.59404	0.992692	1.15229	0.733049	1.81129
D26A2 27AI1 - J1A2 27AI1	Female	0.227797	0.133508	25	-0.259152	0.714745	0.874295	1.25583	0.771706	2.04367
FM1 27AI1 - FM1bottle 27AI1	Female	0.302886	0.123093	25	-0.146075	0.751847	0.43809	1.35376	0.864093	2.12091
FM1 27AI1 - J1A2 25A2	Female	0.257414	0.137622	25	-0.244538	0.759365	0.796616	1.29358	0.783066	2.13692
FM1 27AI1 - J1A2 27AI1	Female	0.343462	0.14625	25	-0.189959	0.876883	0.506177	1.40982	0.826993	2.4034
FM1bottle 27AI1 - J1A2 25A2	Female	-0.0454724	0.10115	25	-0.414399	0.323454	1	0.955546	0.660737	1.38189
FM1bottle 27AI1 - J1A2 27AI1	Female	0.0405758	0.112652	25	-0.370303	0.451455	1	1.04141	0.690525	1.5706
J1A2 25A2 - J1A2 27AI1	Female	0.0860482	0.128341	25	-0.382055	0.554152	0.999958	1.08986	0.682457	1.74046
2023 data (23AI1SA) 27AI1 - A10J1 25A2	Male	4.01201	0.367754	25	2.67069	5.35333	3.76948e-09	55.2577	14.4499	211.311
2023 data (23AI1SA) 27AI1 - A10J1 27AI1	Male	3.96648	0.369382	25	2.61922	5.31373	5.22652e-09	52.7983	13.725	203.107
2023 data (23AI1SA) 27AI1 - A5T1 27AI1	Male	2.33303	0.382539	25	0.937787	3.72828	0.000138458	10.3091	2.55432	41.6073
2023 data (23AI1SA) 27AI1 - AK1 27AI1	Male	2.0879	0.395068	25	0.646957	3.52884	0.00102336	8.06796	1.90972	34.0845
2023 data (23AI1SA) 27AI1 - AK1bottle 27AI1	Male	2.77345	0.3621	25	1.45275	4.09415	3.40656e-06	16.0138	4.27487	59.9885
2023 data (23AI1SA) 27AI1 - D10A 25A2	Male	2.45833	0.381774	25	1.06587	3.85078	6.05469e-05	11.6852	2.90336	47.0299
2023 data (23AI1SA) 27AI1 - D10A 27AI1	Male	2.53625	0.377227	25	1.16038	3.91212	3.05658e-05	12.6322	3.19115	50.0051
2023 data (23AI1SA) 27AI1 - D26A2 27AI1	Male	3.34131	0.372535	25	1.98255	4.70007	1.87686e-07	28.2562	7.26125	109.955
2023 data (23AI1SA) 27AI1 - FM1 27AI1	Male	2.73333	0.38002	25	1.34727	4.11939	1.00562e-05	15.3841	3.84692	61.5219
2023 data (23AI1SA) 27AI1 - FM1bottle 27AI1	Male	2.83426	0.362514	25	1.51206	4.15647	2.36949e-06	17.0179	4.53604	63.8458
2023 data (23AI1SA) 27AI1 - J1A2 25A2	Male	3.98008	0.367081	25	2.64121	5.31894	4.28151e-09	53.5211	14.0302	204.168
2023 data (23AI1SA) 27AI1 - J1A2 27AI1	Male	4.0061	0.368916	25	2.66054	5.35166	4.14807e-09	54.9321	14.304	210.957
A10J1 25A2 - A10J1 27AI1	Male	-0.0455301	0.131527	25	-0.525251	0.434191	1	0.955491	0.591407	1.54371
A10J1 25A2 - A5T1 27AI1	Male	-1.67898	0.16488	25	-2.28035	-1.0776	1.54369e-08	0.186565	0.102248	0.34041
A10J1 25A2 - AK1 27AI1	Male	-1.92411	0.192174	25	-2.62503	-1.22319	2.1697e-08	0.146006	0.0724376	0.294291
A10J1 25A2 - AK1bottle 27AI1	Male	-1.23855	0.109369	25	-1.63746	-0.83965	1.73218e-09	0.289803	0.194474	0.431862
A10J1 25A2 - D10A 25A2	Male	-1.55368	0.163097	25	-2.14855	-0.958813	5.83356e-08	0.211468	0.116653	0.383348
A10J1 25A2 - D10A 27AI1	Male	-1.47576	0.152159	25	-2.03073	-0.920781	4.09241e-08	0.228606	0.13124	0.398208
A10J1 25A2 - D26A2 27AI1	Male	-0.670697	0.140099	25	-1.18168	-0.159711	0.00347098	0.511352	0.306762	0.85239
A10J1 25A2 - FM1 27AI1	Male	-1.27868	0.158962	25	-1.85846	-0.698888	1.4232e-06	0.278406	0.155912	0.497138
A10J1 25A2 - FM1bottle 27AI1	Male	-1.17775	0.110703	25	-1.58152	-0.773975	6.32766e-09	0.307972	0.205663	0.461176
A10J1 25A2 - J1A2 25A2	Male	-0.0319328	0.124892	25	-0.487455	0.42359	1	0.968572	0.614187	1.52743
A10J1 25A2 - J1A2 27AI1	Male	-0.00590949	0.130177	25	-0.480707	0.468888	1	0.994108	0.618346	1.59822
A10J1 27AI1 - A5T1 27AI1	Male	-1.63345	0.168487	25	-2.24797	-1.01892	4.12571e-08	0.195255	0.105613	0.360985
A10J1 27AI1 - AK1 27AI1	Male	-1.87858	0.195264	25	-2.59077	-1.16639	4.80147e-08	0.152807	0.0749623	0.31149
A10J1 27AI1 - AK1bottle 27AI1	Male	-1.19302	0.11478	25	-1.61166	-0.774383	1.01839e-08	0.303303	0.199555	0.460988
A10J1 27AI1 - D10A 25A2	Male	-1.50815	0.166746	25	-2.11633	-0.899973	1.59842e-07	0.221319	0.120473	0.406581
A10J1 27AI1 - D10A 27AI1	Male	-1.43023	0.156044	25	-1.99937	-0.861082	1.23759e-07	0.239255	0.135421	0.422705
A10J1 27AI1 - D26A2 27AI1	Male	-0.625167	0.144361	25	-1.1517	-0.0986349	0.0104445	0.535172	0.316099	0.906073
A10J1 27AI1 - FM1 27AI1	Male	-1.23315	0.162675	25	-1.82647	-0.639816	4.08365e-06	0.291375	0.16098	0.527389
A10J1 27AI1 - FM1bottle 27AI1	Male	-1.13222	0.116109	25	-1.5557	-0.708727	3.67658e-08	0.322318	0.211041	0.492271
A10J1 27AI1 - J1A2 25A2	Male	0.0135973	0.129619	25	-0.459164	0.486359	1	1.01369	0.631812	1.62638
A10J1 27AI1 - J1A2 27AI1	Male	0.0396207	0.134735	25	-0.451804	0.531045	1	1.04042	0.636479	1.70071
A5T1 27AI1 - AK1 27AI1	Male	-0.245131	0.219141	25	-1.04441	0.554147	0.993919	0.782602	0.3519	1.74046
A5T1 27AI1 - AK1bottle 27AI1	Male	0.440423	0.15185	25	-0.113425	0.994271	0.220807	1.55336	0.892771	2.70275
A5T1 27AI1 - D10A 25A2	Male	0.125295	0.194151	25	-0.582838	0.833428	0.999972	1.13348	0.558312	2.30119
A5T1 27AI1 - D10A 27AI1	Male	0.203222	0.185052	25	-0.471725	0.878168	0.99481	1.22534	0.623925	2.40649
A5T1 27AI1 - D26A2 27AI1	Male	1.00828	0.175284	25	0.368962	1.6476	0.000323696	2.74088	1.44623	5.19449
A5T1 27AI1 - FM1 27AI1	Male	0.400302	0.190682	25	-0.29518	1.09578	0.663259	1.49228	0.744398	2.99153
A5T1 27AI1 - FM1bottle 27AI1	Male	0.501232	0.152828	25	-0.0561817	1.05865	0.108105	1.65075	0.945367	2.88246
A5T1 27AI1 - J1A2 25A2	Male	1.64704	0.163376	25	1.05116	2.24293	1.89e-08	5.19161	2.86096	9.4209
A5T1 27AI1 - J1A2 27AI1	Male	1.67307	0.167455	25	1.0623	2.28383	2.26388e-08	5.32849	2.89303	9.81421
AK1 27AI1 - AK1bottle 27AI1	Male	0.685554	0.18112	25	0.0249482	1.34616	0.0368873	1.98487	1.02526	3.84264
AK1 27AI1 - D10A 25A2	Male	0.370426	0.217804	25	-0.423977	1.16483	0.876561	1.44835	0.654439	3.20537
AK1 27AI1 - D10A 27AI1	Male	0.448352	0.20973	25	-0.316602	1.21331	0.639187	1.56573	0.72862	3.36459
AK1 27AI1 - D26A2 27AI1	Male	1.25341	0.201173	25	0.519668	1.98715	0.000100438	3.50227	1.68147	7.29474
AK1 27AI1 - FM1 27AI1	Male	0.645433	0.214713	25	-0.137695	1.42856	0.182782	1.90681	0.871365	4.17269
AK1 27AI1 - FM1bottle 27AI1	Male	0.746363	0.181949	25	0.0827332	1.40999	0.0178869	2.10931	1.08625	4.09592
AK1 27AI1 - J1A2 25A2	Male	1.89218	0.190881	25	1.19597	2.58838	2.65004e-08	6.63378	3.30676	13.3082
AK1 27AI1 - J1A2 27AI1	Male	1.9182	0.194386	25	1.20921	2.62719	2.90154e-08	6.80868	3.35083	13.8348
AK1bottle 27AI1 - D10A 25A2	Male	-0.315128	0.149912	25	-0.861905	0.23165	0.66153	0.729696	0.422357	1.26068
AK1bottle 27AI1 - D10A 27AI1	Male	-0.237201	0.137935	25	-0.740297	0.265894	0.868676	0.788832	0.476972	1.3046
AK1bottle 27AI1 - D26A2 27AI1	Male	0.567857	0.124496	25	0.113781	1.02193	0.0060085	1.76448	1.12051	2.77856
AK1bottle 27AI1 - FM1 27AI1	Male	-0.0401209	0.145407	25	-0.570468	0.490226	1	0.960673	0.565261	1.63268
AK1bottle 27AI1 - FM1bottle 27AI1	Male	0.060809	0.0901368	25	-0.26795	0.389568	0.999955	1.0627	0.764946	1.47634
AK1bottle 27AI1 - J1A2 25A2	Male	1.20662	0.107102	25	0.815984	1.59726	1.93045e-09	3.34217	2.2614	4.93948
AK1bottle 27AI1 - J1A2 27AI1	Male	1.23264	0.113217	25	0.819703	1.64559	3.9308e-09	3.43029	2.26983	5.18405
D10A 25A2 - D10A 27AI1	Male	0.0779264	0.183467	25	-0.591239	0.747092	1	1.08104	0.553641	2.11085
D10A 25A2 - D26A2 27AI1	Male	0.882985	0.173607	25	0.249782	1.51619	0.00166935	2.41811	1.28375	4.55483
D10A 25A2 - FM1 27AI1	Male	0.275007	0.189145	25	-0.414868	0.964882	0.953722	1.31654	0.660428	2.62448
D10A 25A2 - FM1bottle 27AI1	Male	0.375937	0.1509	25	-0.174444	0.926317	0.420141	1.45636	0.839924	2.52519
D10A 25A2 - J1A2 25A2	Male	1.52175	0.161578	25	0.932423	2.11108	7.29577e-08	4.58023	2.54066	8.25712
D10A 25A2 - J1A2 27AI1	Male	1.54777	0.1657	25	0.94341	2.15214	8.56897e-08	4.70099	2.56872	8.60321
D10A 27AI1 - D26A2 27AI1	Male	0.805059	0.163377	25	0.20917	1.40095	0.00246311	2.23683	1.23265	4.05905
D10A 27AI1 - FM1 27AI1	Male	0.19708	0.179787	25	-0.45866	0.852821	0.994891	1.21784	0.63213	2.34626
D10A 27AI1 - FM1bottle 27AI1	Male	0.29801	0.139022	25	-0.209048	0.805069	0.635494	1.34718	0.811356	2.23685

### Sheet: OneSidedIntervals
full_trt	Sex	prob	SE	df	lower.CL	upper.CL		bonferroni significance level	implied confidence level for the one-sided intervals
2023 data (23AI1SA) 27AI1	Female	0.968114	0.00841604	25	0.927209	1		0.00192308	0.998077
A10J1 25A2	Female	0.576294	0.0199771	25	0.511729	1
A10J1 27AI1	Female	0.601119	0.0201472	25	0.535547	1
A5T1 27AI1	Female	0.59666	0.0230854	25	0.521474	1
AK1 27AI1	Female	0.752763	0.0262013	25	0.660355	1
AK1bottle 27AI1	Female	0.650099	0.0137842	25	0.605017	1
D10A 25A2	Female	0.615861	0.0252681	25	0.532886	1
D10A 27AI1	Female	0.61751	0.0228568	25	0.542567	1
D26A2 27AI1	Female	0.596522	0.0220141	25	0.524878	1
FM1 27AI1	Female	0.624023	0.025625	25	0.53959	1
FM1bottle 27AI1	Female	0.550768	0.0140499	25	0.505715	1
J1A2 25A2	Female	0.561991	0.0206111	25	0.495621	1
J1A2 27AI1	Female	0.540709	0.0241541	25	0.463398	1
2023 data (23AI1SA) 27AI1	Male	0.987251	0.00448901	25	0.961328	1
A10J1 25A2	Male	0.58357	0.021797	25	0.512919	1
A10J1 27AI1	Male	0.594591	0.0231862	25	0.519123	1
A5T1 27AI1	Male	0.882511	0.0143446	25	0.828588	1
AK1 27AI1	Male	0.905643	0.0145234	25	0.84814	1
AK1bottle 27AI1	Male	0.828637	0.00888736	25	0.798444	1
D10A 25A2	Male	0.868884	0.0155186	25	0.811096	1
D10A 27AI1	Male	0.859748	0.0148204	25	0.805593	1
D26A2 27AI1	Male	0.732657	0.0210808	25	0.660439	1
FM1 27AI1	Male	0.834259	0.0181459	25	0.768172	1
FM1bottle 27AI1	Male	0.819829	0.00958676	25	0.787248	1
J1A2 25A2	Male	0.591309	0.0210018	25	0.523109	1
J1A2 27AI1	Male	0.585005	0.0229047	25	0.510692	1
