## Supplementary material for "Target site and guide RNA multiplexing architecture shape homing gene drive efficiency in *Drosophila suzukii*": S4 Data: S4 data v2.xlsx

### Sheet: Dm126t X27A1
Male drive crosses (male with one copy of Cas9 and the dsx homing construct (obtained from cross-I) crossed with wild type virgin females)
Cross-II (Dsnos-NLS-Cas9-NLS #27AI1 ; Dm126t (♂) X WT (♀), n=10)
Scored Red-fluorescent and non-Red fluorescent progeny
Batch-I	nonRed♂	nonRed♀	Total	Sequenced (pooled)	Sequenced (Single/Individual fly)
Rep-I	21	19	40	30 (JA1+JB1) male+female	10 (M1-M10) females
Female drive crosses (female with one copy of Cas9 and the homing construct crossed with wild type male)
Cross-II (Dsnos-NLS-Cas9-NLS #27AI1 ; Dm126t (♀) X WT (♂), n=10),
Scored Red-fluorescent and non-Red fluorescent progeny
Batch-I	nonRed♂	nonRed♀		Sequenced (pooled)
Rep-I	19	15	34	17 (JD1 males)
Rep-III	15	20	35	29 (JD3 (15males+JE3 (6 females)+JE4 (8 females)
	Rep-I
																								Rep-III

### Sheet: Dm126tX25A2
Male drive crosses (male with one copy of Cas9 and the dsx homing construct (obtained from cross-I) crossed with wild type virgin females)
Cross-II (Dsnos-NLS-Cas9-NLS #25A2 ; Dm126t (♂) X WT (♀), n=10)
Scored Red-fluorescent and non-Red fluorescent progeny
Batch-I	nonRed♂	nonRed♀	Total	Sequenced (pooled)
Rep-I	26	30	56	32 (JF1 22 males+JF4 10 female)
Female drive crosses (female with one copy of Cas9 and the homing construct crossed with wild type male)
Cross-II (Dsnos-NLS-Cas9-NLS #25A2 ; Dm126t (♀) X WT (♂), n=10),
Scored Red-fluorescent and non-Red fluorescent progeny
Batch-I	nonRed♂	nonRed♀	Total	Sequenced (pooled)
Rep-I	21	25	46	31 (JF9 (20) males+JF12 (11) females

### Sheet: Dm126t-termX27A1
Male drive crosses (male with one copy of Cas9 and the dsx homing construct (obtained from cross-I) crossed with wild type virgin females)
Cross-II (Dsnos-NLS-Cas9-NLS #27AI1 ; Dm126t-term (♂) X WT (♀), n=10)
Scored Red-fluorescent and non-Red fluorescent progeny
Batch-I	nonRed♂	nonRed♀	Total	Sequenced (pooled)
Rep-II	26	20	46	45 (JK2 (25 males+JK5 (20females)
Female drive crosses (female with one copy of Cas9 and the homing construct crossed with wild type male)
Cross-II (Dsnos-NLS-Cas9-NLS #27AI1 ; Dm126t-term (♀) X WT (♂), n=10),
Scored Red-fluorescent and non-Red fluorescent progeny
Batch-I	nonRed♂	nonRed♀
Rep-I	22	21	43	36 (JK7(19males)+JK8(7 females+JK9 (10 females)

### Sheet: Ds36X25A2
Female drive crosses (female with one copy of Cas9 and the homing construct crossed with wild type male)
Cross-II (Dsnos-NLS-Cas9-NLS #25A2 ; Ds36 (♀) X WT (♂), n=10),
Scored Red-fluorescent and non-Red fluorescent progeny
Batch-II	nonRed♂	nonRed♀
Rep-III	27	19	46	G9(24m)+G12(19females)=43

### Sheet: Ds36tX27A1
Female drive crosses (female with one copy of Cas9 and the homing construct crossed with wild type male)
Cross-II (Dsnos-NLS-Cas9-NLS #27AI1 ; Ds36t (♀) X WT (♂), n=10),
Scored Red-fluorescent and non-Red fluorescent progeny
Batch-II	nonRed♂	nonRed♀
Rep-I	20	15	35	BT4(20m)+BT6(14fem)=34
